# Base Excision Repair Pathway Regulates Transcription-Replication Conflicts in Pancreatic Ductal Adenocarcinoma

**DOI:** 10.1101/2023.10.03.560510

**Authors:** Fan Meng, Anup K. Singh, Tiane Li, Marc Attiyeh, Fatemeh Kohram, Terence Williams, Yilun Liu, Mustafa Raoof

## Abstract

Oncogenic mutations (such as in KRAS) can dysregulate transcription and replication leading to transcription conflicts (TRCs). Unresolved TRCs can cause lethal DNA damage. Here, we sought to investigate the oncogene dependency of TRCs and TRC regulatory pathways in pancreatic ductal adenocarcinoma (PDAC). Human PDAC demonstrated 30-120-fold higher levels of TRC genomic signatures compared to breast, colon and lung cancer (p<0.001). TRCs were significantly enriched in human PDAC cells (Panc-1, BxPC3, MiaPaca2) compared to immortalized human pancreatic ductal epithelial (HPNE). Ectopic oncogenic KRAS(G12D) in HPNE cells enhanced TRCs, and TRC-related DNA:RNA hybrids (R-loops). Inhibition of KRAS or downstream effectors abrogated TRCs in Panc1 and MiaPaca2 cells. An siRNA screen identified several factors in the base-excision repair pathway as regulators of TRCs. In pharmacologic validation, inhibitors of APE1 endonuclease in BER pathway (Methoxyamine and CRT) enhanced TRCs. Mechanistic studies revealed that BER pathway inhibition severely altered RNA polymerase II dynamics at nascent DNA; causing RNAPII trapping and contributing to enhanced TRCs. The ensuing DNA damage activated Chk2-ATR pathway but not Chk1-ATM pathway. Co-treatment with ATR inhibitor (VX970) and BER inhibitor (methoxyamine) at clinically relevant doses, synergistically enhanced DNA damage and reduced cell proliferation in PDAC cells. The study uncovers a novel role of BER pathway defects and oxidative DNA damage in promoting TRCs. Our studies provide mechanistic insights into the regulation of TRCs in PDAC which has implications for genome instability and therapy in PDAC.
