## Supplemental Table for "Base Excision Repair Pathway Regulates Transcription-Replication Conflicts in Pancreatic Ductal Adenocarcinoma"

### Sheet: Sheet1
Name	Source	Catalog #			(Chemical/reagent)Name	Source	Catalog #
Antibody					Cell culture supplies
AKT	Cell signaling Technology	9272s			DMEM/high glucose	Cytiva	SH30243
ATM	Cell signaling Technology	2873			RPMI-1640	ATCC	30-2001
ATR	Cell signaling Technology	13934			DMEM/low glucose	Sigma-Aldrich	D5921
a-tubulin	Santa Cruz	sc-8035			M3:BaseF	INCELL	M300F-500
b-actin(RM112)	EMD millipore	mabt523			L-glutamine	gibco	25030-81
Chk1	Cell signaling Technology	2360			puromycin	gibco	A11138-03
chk2	Cell signaling Technology	6334			Blasticidin	gibco	A11139-03
CK-19 Alexa-flour 488	R&D	IC3506G			Recombinant hEGF	gibco	PHG0313
GADPH(14c10)	Cell signaling Technology	2118			Penicillin-Streptomycin	gibco	15070-063
g-H2ax-ser139(JBW301)	EMD millipore	05-636			TrypLe Express	gibco	12604-021
Histone3(1b1B2)	Cell signaling Technology	14269			Fetal Bovine Serum(FBS)	ATCC	30-2020
HRP- antI-mouse IgG	Cell signaling Technology	7076s			Tet-free FBS 500	Takara	631106
HRP- antI-rabbit IgG	Cell signaling Technology	7074s			Doxycycline	Thermo Fisher	BP26531
kras G12D (D8H7)	Cell signaling Technology	14429S			Western Blot
Pakt-t308	Cell signaling Technology	2965s			cOmeplete EDTA-free protease inhibitor	Roche	53418500
pATM-ser428	Cell signaling Technology	5883			Pierce phosphatease inhibitor	Thermo Fisher	A32957
pATR-ser428	Cell signaling Technology	2853			2X Laemli sampling buffer	Aldrich Sigma	S3401
pATR-thr1989	GeneTEX	GTX128145			West Pico plus luminol buffer	Fisher	1863096
pChk1-ser345	Cell signaling Technology	2348			IPOND
pCHk2-thr68	Cell signaling Technology	2197			5-Ethynyl-2'-deoxyuridine(EDU)	Sigma-Aldrich	900584
PCNA(PC10)	Santa Cruz	sc-56			4% PFA solution	Thermo-Fisher	J19943-K2
Pol2 (A-10)	Santa Cruz	sc-17798			Biotin Azide	Life technology	B10184
Pold	Santa Cruz	sc-10784			Aprotininn	Sigma-Aldrich	A1154
RNAPII CTDS2	abcam	ab193468			Leupeptin	Sigma-Aldrich	L9783
RNAPII Rbp1(4H8)	Cell signaling Technology	2629S			Pierce® Streptavidin Agarose Resins	Thermo Fisher	20349
S9.6	Kerafast	ENH001			CB fraction
SRSF1(d1n3s)	Cell signaling Technology	1490s			RNase A	Thermo Fisher	EN0531
Compound					Benzonase	Sigma Aldrich	70664
CRT0044876 (CRT)	Selleckchem	S7449			PLA assay
Methoxyamine(MX)	Sigma -Aldrich	89803			Duolink® In Situ PLA® Probe Anti-Rabbit PLUS	Sigma Aldrich	DUO92002
N-acetylcysteine amide(NACA)	Selleckchem	S5804			Duolink® In Situ PLA® Probe Anti-Rabbit MINUS	Sigma Aldrich	DUO92005
Hydrogen Peroxide(H2O2)	Sigma-Aldrich	H1009			Duolink® In Situ PLA® Probe Anti-Mouse PLUS	Sigma Aldrich	DUO92001
Berzosertib(VX970)					Duolink® In Situ Detection Reagents Red	Sigma Aldrich	DUO92008
5,6-dichlorobenzimidazole(DRB)					Duolink® In Situ Detection Reagents Orange	Sigma Aldrich	DUO92007
Trametinib					Duolink® flowPLA Detection Kit - Orange	Sigma Aldrich	DUO94003
Dihydrochloride(MK2206)
AMG-510	Thermo-Fisher	NC1769907
